# Phospholipidosis is a shared mechanism underlying the *in vitro* antiviral activity of many repurposed drugs against SARS-CoV-2

**DOI:** 10.1101/2021.03.23.436648

**Authors:** Tia A. Tummino, Veronica V. Rezelj, Benoit Fischer, Audrey Fischer, Matthew J. O’Meara, Blandine Monel, Thomas Vallet, Ziyang Zhang, Assaf Alon, Henry R. O’Donnell, Jiankun Lyu, Heiko Schadt, Kris M White, Nevan J. Krogan, Laszlo Urban, Kevan M. Shokat, Andrew C. Kruse, Adolfo García-Sastre, Olivier Schwartz, Francesca Moretti, Marco Vignuzzi, Francois Pognan, Brian K. Shoichet

## Abstract

Repurposing drugs as treatments for COVID-19 has drawn much attention. A common strategy has been to screen for established drugs, typically developed for other indications, that are antiviral in cells or organisms. Intriguingly, most of the drugs that have emerged from these campaigns, though diverse in structure, share a common physical property: cationic amphiphilicity. Provoked by the similarity of these repurposed drugs to those inducing phospholipidosis, a well-known drug side effect, we investigated phospholipidosis as a mechanism for antiviral activity. We tested 23 cationic amphiphilic drugs—including those from phenotypic screens and others that we ourselves had found—for induction of phospholipidosis in cell culture. We found that most of the repurposed drugs, which included hydroxychloroquine, azithromycin, amiodarone, and four others that have already progressed to clinical trials, induced phospholipidosis in the same concentration range as their antiviral activity; indeed, there was a strong monotonic correlation between antiviral efficacy and the magnitude of the phospholipidosis. Conversely, drugs active against the same targets that did not induce phospholipidosis were not antiviral. Phospholipidosis depends on the gross physical properties of drugs, and does not reflect specific target-based activities, rather it may be considered a confound in early drug discovery. Understanding its role in infection, and detecting its effects rapidly, will allow the community to better distinguish between drugs and lead compounds that more directly impact COVID-19 from the large proportion of molecules that manifest this confounding effect, saving much time, effort and cost.

**One Sentence Summary:** Drug-induced phospholipidosis is a single mechanism that may explain the *in vitro* efficacy of a wide-variety of therapeutics repurposed for COVID-19.
