## Supplementary material for "Phospholipidosis is a shared mechanism underlying the *in vitro* antiviral activity of many repurposed drugs against SARS-CoV-2": Table S1

### Sheet: Sheet1
Compound Name	pIC50_Sigma1	pIC50_Sima2	Measured Sigma1 Affinity (nM)	Measured Sigma2 Affinity (nM)	Literature Sigma1 affinity (nM)	Literature Sigma2 affinity (nM)	Function	Reference	Clinical Status	Zinc_ID	SMILES	Vendor	MSSM Replicate1 (pIC50)	MSSM Replicate2 (pIC50)	MSSM Replicate3 (pIC50)	MSSM Replicate4 (pIC50)	MSSM_Mean	Paris Replicate1 (pIC50)	Paris Replicate2 (pIC50)	Paris Replicate3 (pIC50)	Paris Replicate4(pIC50)	Paris_Mean	Antiviral Reference	cLogP	bpKa1
BD-1063	8.02319	6.45124	9.48	353.8	6	440	antagonist	17070798	Preclinical	ZINC22028901	CN1CCN(CCc2ccc(Cl)c(Cl)c2)CC1	Tocris 0883	< 5				4	5.59981				5.59981		2.7833	7.89
Progesterone	8	7.52288			10	30	antagonist	21084640	Approved	ZINC3132721	CC(=O)[C@H]1CC[C@@H]2[C@@]1(CC[C@H]3[C@H]2CCC4=CC(=O)CC[C@]34C)C	Cayman Chemical 15876	4.84894	5.37779	4.86742		5.03138	<5				4		4.7235	-4.82
E-52862/S1RA	6.73826	4	182.7	> 10,000	17	>1000	antagonist	22784008	Clinical	ZINC95000617	CC1=CC(OCCN2CCOCC2)=NN1C1=CC=C2C=CC=CC2=C1	Cayman Chemical 16279	< 5				4	<5	<5			4	32353859	3.04492	6.26
Propanalol	6.46294	5.91186	344.4	1225	710			8094338	Approved	ZINC20240	CC(C)NC[C@@H](O)COc1cccc2ccccc12	Tocris 0624	4.69962	4.73874	4.65956		4.6993	5.43462				5.43462	33060197	2.5775	9.67
Fluphenazine-N-2-chloroethane	6.23642	6.33106	580.2	466.6					Preclinical	ZINC19808986	FC(F)(F)c1ccc2c(c1)N(CCCN1CCN(CCCl)CC1)c1ccccc1S2	Cayman Chemical 18427						5.41117				5.41117		5.5546	7.17
Roluperidone (CYR-101)	5.7597	7.05374	1739	88.36		8		28750582	Clinical	ZINC136188048	C1CN(CCC1CN2CC3=CC=CC=C3C2=O)CC(=O)C4=CC=C(C=C4)F	Cayman Chemical 29773	< 5				4	< 5				4		3.3764	6.45
Amisulpride	5.35507	5.49066	4415	3231	> 10,000	> 10,000		9129781	Approved	ZINC601255	CCN1CCC[C@@H]1CNC(=O)c1cc(S(=O)(=O)CC)c(N)cc1OC	Cayman Chemical 14619						< 5				4		1.2851	7.05
Ondansetron	5.18615	4	6514	> 10,000	Binding 680 vs (+)-3-PPP			8246239	Approved	ZINC4448	Cc1nccn1C[C@H]1CCc2c(c3ccccc3n2C)C1=O	Cayman Chemical 14999	< 5					< 5				4		3.12852	7.34
Lofepramine	5.14948	5.69745	7088	2007					Approved	ZINC1542929	Clc1ccc(cc1)C(=O)CN(C)CCCN4c2ccccc2CCc3c4cccc3	Tocris 2545						5.10796				5.10796		5.7815	6.53
Loxapine	4	5.46118	>10,000	3458	> 10,000			9129781	Approved	ZINC19796158	CN1CCN(C2=Nc3ccccc3Oc3ccc(Cl)cc32)CC1	Cayman Chemical 20760	4.94176	< 5			4.94176	5.23995				5.23995		3.7714	7.18
Doxylamine	4	4	>10,000	>10,000					Approved	ZINC242	CN(C)CCO[C@@](C)(c1ccccc1)c1ccccn1	Cayman Chemical 21826	<5				4	<5				4		2.9233	8.87
Flavoxate	4	4	> 10,000	> 10,000					Approved	ZINC608382	Cc1c(-c2ccccc2)oc2c(C(=O)OCCN3CCCCC3)cccc2c1=O	Cayman Chemical 19096	< 5				4	< 5				4		4.41112	7.29
Pseudoephedrine	4	4	> 10,000	> 10,000					Approved	ZINC20259	CN[C@@H](C)[C@@H](O)c1ccccc1	Cayman Chemical 14209	< 5				4	< 5				4		1.3279	9.52
Milnacipran	4				>10,000			24508523, 14744476	Approved	ZINC506	CCN(CC)C(=O)[C@@]1(c2ccccc2)C[C@H]1CN	Cayman Chemical 23837	< 5				4	<5				4		1.7714	9.83
Benactyzine					195 Displace dextromethorphan from guinea pig brain			2477524	Approved	ZINC1734034	O=C(OCCN(CC)CC)C(O)(c1ccccc1)c2ccccc2	MedChemExpress HY-B1542A	<5				4	< 5				4		2.8075	8.96
Clozapine	4	5.05537	>10,000	8803	> 10,000	> 10,000		7800667	Approved	ZINC19796155	CN1CCN(C2=Nc3cc(Cl)ccc3Nc3ccccc32)CC1	Cayman Chemical 12059	< 5				4	5.68803	5.042			5.36502		3.7227	7.35
PD-144418	8.72125	6.10018			1.9	794	antagonist	9144641	Preclinical	ZINC5862	CCCN1CCC=C(c2cc(-c3ccc(C)cc3)no2)C1	Tocris 2606	4.94				4.94	5.54348				5.54348	32353859	4.14912	8.82
Haloperidol	8.53611	7.2668			2.91	54.1	antagonist	25592299 9730919	Approved	ZINC537822	O=C(CCCN1CCC(O)(c2ccc(Cl)cc2)CC1)c1ccc(F)cc1	Cayman Chemical 12014	4.39				4.39	5.68424	4.885			5.28462	33060197	4.4256	8.05
NE-100	8.44977	7.08228	3.55	82.74	1.03	45.1	antagonist	21911285	Preclinical	ZINC598622	CCCN(CCC)CCC1=CC(=C(C=C1)OC)OCCC2=CC=CC=C2	Tocris 3133	5.43098	5.39459			5.41278	5.85109				5.85109		4.9812	10.22
BD-1008	8.42136	7.79724	3.79	15.95	0.81		antagonist	31170174	Preclinical	ZINC22441678	CN(CCc1ccc(c(c1)Cl)Cl)CCN2CCCC2	Cayman Chemical 9001336	5.27352	5.28853			5.28102	5.8315				5.8315		3.5635	9.33
Fluvoxamine	8.03105	5.47198	9.31	3373	17	8439	agonist	24508523 20373470	Approved	ZINC3872605	FC(F)(F)c1ccc(\C(=N\OCCN)CCCCOC)cc1	Cayman Chemical 15617						5.68487				5.68487		3.2015	8.86
1-benzyl-4-(4-methoxybenzyl)piperazine (5258172)	7.86044	5.92849	13.79	1179	0.47	161		12639573	Preclinical	ZINC19536238	COC1=CC=C(C=C1)CN2CCN(CC2)CC3=CC=CC=C3	Hit2Lead 5258172	5.79507				5.79507	< 5				4		3.013	7.82
Trifluoperazine	7.82391				15			16033255	Approved	ZINC19418959	CN1CCN(CCCN2c3ccccc3Sc3ccc(C(F)(F)F)cc32)CC1	Cayman Chemical 15068						5.75399	5.407	5.834		5.665		4.9456	7.99
RS-PPCC	7.72816	6.51884	18.7	302.8	1.5	50	agonist	17328523	Preclinical	ZINC28635556 (and three others)	CC1=CC=C(C=C1)C2(CC2CN3CCC(CC3)(C4=CC=CC=C4)O)C(=O)OC	Tocris 3870	4.68				4.68	<5				4		3.40932	8.73
Donepezil	7.71919	7.07572	19.09	84			agonist		Approved	ZINC897251	O=C2c1cc(OC)c(OC)cc1CC2CC4CCN(Cc3ccccc3)CC4	Cayman Chemical 13245	< 5				4	5.1107				5.1107		4.3611	8.54
Cloperastine	7.69897	6.04576			20	900		22711801	Approved	ZINC57251 and ZINC57252	Clc1ccc([C@@H](OCCN2CCCCC2)c2ccccc2)cc1	MedChemExpress HY-B2133	5.27				5.27	5.81616				5.81616	32353859	4.9319	8.82
Bromhexine	7.60206				25			CHEMBL1909046	Approved	ZINC000000608220	CN(Cc1cc(Br)cc(Br)c1N)C1CCCCC1	Sigma 611-75-6	5.54929				5.54929	5.88339				5.88339		4.5583	9.23
DTG	7.49485	7.3098			32	49	agonist		Preclinical	ZINC5420178	N(=C(/Nc1ccccc1C)N)\c2ccccc2C	Tocris 0481	< 5				4	< 5				4		3.36174	10.06
SKF-10047 ((+)-N-Allylnormetazocine hydrochloride)	7.45593	5.3398			35	4573	agonist		Preclinical	ZINC523	C[C@H]1[C@H]2CC3=C([C@@]1(CCN2CC=C)C)C=C(C=C3)O	Sigma 133005-41-1	< 5				4	<5				4		3.1024	9.32
Opipramol	7.43985	6.90066	36.32	125.7	0.2	56	agonist	16033255 14523629 9730919	Approved	ZINC21981303	OCCN1CCN(CCCN2c3ccccc3C=Cc3ccccc32)CC1	Cayman Chemical 29471	< 5	4.8962	5.2855	4.8173	4.99967	5.59705				5.59705		3.3085	7.86
Chloroquine	7.16749	6.25104			68	561		32353859	Approved	ZINC19144226	CCN(CC)CCC[C@@H](C)Nc1ccnc2cc(Cl)ccc12	Cayman Chemical 14194	5.79997				5.79997	6.0365				6.0365	33060197	4.8106	10.32
Pentoxyverine (carbetapentane)	7.12645	6.80134	74.74	158	10	894	agonist	3768695	Approved	ZINC3830375	CCN(CC)CCOCCOC(=O)C1(c2ccccc2)CCCC1	Cayman Chemical 18606	5.40682				5.40682	< 5				4	32353859	3.4	9.41
Fluphenazine	7.08439	7.17666	82.34	66.58	31	67		US6057371A	Approved	ZINC19203912	FC(F)(F)c2cc1N(c3c(Sc1cc2)cccc3)CCCN4CCN(CCO)CC4	Cayman Chemical 18427	5.45742	5.7176			5.58751	6.4603				6.4603	33060197	4.3081	7.81
Dicyclomine	7.06178	5.63283	86.74	2329					Approved	ZINC1530613	CCN(CC)CCOC(=O)C1(C2CCCCC2)CCCCC1	Cayman Chemical 23867	5.81248	5.46332			5.6379	< 5				4		4.4022	8.96
Fluoxetine	7.00061	6.10111	99.86	792.3	191-1911	5480 -16100		24508523 20373470	Approved	ZINC1530637	CNCCC(c1ccccc1)Oc2ccc(cc2)C(F)(F)F	Cayman Chemical 14418						6.33734				6.33734		4.435	9.8
Trihexyphenidyl	6.9751	5.71942	105.9	1908	77			2543993	Approved	ZINC968273	O[C@@](CCN1CCCCC1)(c1ccccc1)C1CCCCC1	Cayman Chemical 27643	5.48598	4.66294	5.00753		5.05215	5.50059				5.50059		4.3305	9.32
Dextromethorphan	6.92812	4			118	> 10,000	agonist	17689532	Approved	ZINC3201907	COc1ccc2c(c1)[C@]13CCCC[C@@H]1[C@H](C2)N(C)CC3	Cayman Chemical 13950	< 5				4	5.376				5.376	32353859	3.3834	9.85
Pimozide	6.85699				139			8094338	Approved	ZINC4175630	Oc1nc2ccccc2n1C1CCN(CCCC(c2ccc(F)cc2)c2ccc(F)cc2)CC1	Cayman Chemical 16222	4.04				4.04						32353859	6.2693	9.57
Clomiphene	6.83209	6.04842	147.2	894.5	8			9730919, 9146879	Approved	ZINC1530601	CCN(CC)CCOc1ccc(/C(=C(/Cl)c2ccccc2)c2ccccc2)cc1	Cayman Chemical 16087	6.196	5.63153			5.91376	6.25727				6.25727	33060197	6.5626	9.31
Citalopram	6.73993	6.16153	182	689.4	403	5410		24508523 20373470	Approved	ZINC3794601	CN(C)CCC[C@]1(c2ccc(F)cc2)OCc2cc(C#N)ccc21	Cayman Chemical 14572	< 5				4	5.47612				5.47612		3.81298	9.78
Siramesine	6.70575	6.77032	196.9	169.7	17	0.12	agonist	12213263	Clinical	ZINC1533883	Fc1ccc(-n2cc(CCCCN3CCC4(CC3)OCc3ccccc34)c3ccccc32)cc1	Cayman Chemical 21817	5.99012	6.6968	6.00877		6.2319	5.69379				5.69379		6.6138	9.58
Triparanol	6.67101		213.3		7			9146879	Approved	ZINC1692389	CC1=CC=C(C(CC2=CC=C(Cl)C=C2)(O)C3=CC=C(OCCN(CC)CC)C=C3)C=C1	Cayman Chemical 20918	6.22185	6.0152			6.11853	6.43866				6.43866	33060197	5.84762	9.32
Vanoxerine	6.65072	6.70115	223.5	199	43	47		1980329	Clinical	ZINC22034135	Fc1ccc(C(OCCN2CCN(CCCc3ccccc3)CC2)c2ccc(F)cc2)cc1	Cayman Chemical 15622						5.22257				5.22257		5.3212	8.18
Clomipramine	6.57938	6.6994	263.4	199.8					Approved	ZINC20248	CN(C)CCCN1c2ccccc2CCc2ccc(Cl)cc21	Tocris 0457						5.81787				5.81787		4.5284	9.2
Paroxetine	6.43747	5.50822	365.2	3103	530	1500		9084057	Approved	ZINC527386	Fc1ccc([C@@H]2CCNC[C@H]2COc2ccc3c(c2)OCO3)cc1	Cayman Chemical 14998	5.44977				5.44977	5.58519	5.615			5.6001		3.3265	9.77
Promethazine	6.36391	5.6706	432.6	2135					Approved	ZINC20250	C[C@@H](CN1c2ccccc2Sc2ccccc21)N(C)C	Cayman Chemical 16478	5.49526				5.49526	6.24041				6.24041		4.2394	9.05
Hydroxyzine	6.36002	5.87452	436.5	1335					Approved	ZINC19364222	OCCOCCN1CCN([C@@H](c2ccccc2)c2ccc(Cl)cc2)CC1	Selleckchem S4026						5.44045				5.44045		3.0559	7.45
Tariquidar	6.32587	7.74836	472.2	17.85					Preclinical	ZINC4214704	COc1cc2c(cc1OC)CN(CCc1ccc(NC(=O)c3cc(OC)c(OC)cc3NC(=O)c3cnc4ccccc4c3)cc1)CC2	Cayman Chemical 24180	<5				4	5.83033				5.83033		6.3746	8.36
(-)-butaclamol	6.15745	5.31948	695.9	4792					Preclinical	ZINC40933021	CC(C)(C)[C@]1(O)CCN2C[C@@H]3c4ccccc4CCc4cccc(c43)[C@H]2C1	Sigma 55528-08-0	5.17927				5.17927	<5				4		4.8448	9.34
Rimcazole	6.04191	6.51999			908	302	antagonist	18774292	Clinical	ZINC22920326	C[C@H]1CN(CCCn2c3ccccc3c3ccccc32)C[C@@H](C)N1	Tocris 1497	3.57				3.57						32353859	3.8668	9.81
Meclizine	5.90448	4	1246	> 10,000					Approved	ZINC19361042	Cc1cccc(CN2CCN([C@H](c3ccccc3)c3ccc(Cl)cc3)CC2)c1	Cayman Chemical 14615	5.87192				5.87192	<5				4		5.55562	7.71
Chlorpheniramine	5.8824	5.40616	1311	3925					Approved	ZINC113404	CN(C)CC[C@@H](c1ccc(Cl)cc1)c1ccccn1	Cayman Chemical 21253	< 5				4	< 5				4		3.8186	9.47
Tamoxifen	5.75696	6.39051	1750	406.9	23-30	20-30		9146879	Approved	ZINC1530689	CC/C(=C(\c1ccccc1)c1ccc(OCCN(C)C)cc1)c1ccccc1	Cayman Chemical 13258	5.45668	5.73142			5.59405	6.56384				6.56384	33060197	5.9961	8.76
Dexchlorpheniramine	5.70137	5.31247	1989	4870					Approved	ZINC113410	CN(C)CC[C@H](c1ccc(Cl)cc1)c1ccccn1	Cayman Chemical 24027	< 5				4	<5				4		3.8186	9.47
Orphenadrine	5.6994	5.82711	1998	1489					Approved	ZINC565	Cc1ccccc1[C@H](OCCN(C)C)c1ccccc1	Cayman Chemical 26391	4.71354				4.71354	< 5				4		3.66262	8.87
Astemizole	5.6981	7.07479	2004	84.18					Approved	ZINC601274	COc1ccc(CCN2CCC(Nc3nc4ccccc4n3Cc3ccc(F)cc3)CC2)cc1	Cayman Chemical 16967	6.16622	6.30452	5.67985		6.0502	6.21311				6.21311		5.3513	8.75
S-verapamil	5.5743	5.38321	2665	4138					Approved	ZINC3871832	COc1ccc(CCN(C)CCC[C@@](C#N)(c2ccc(OC)c(OC)c2)C(C)C)cc1OC	Sigma 36622-28-3 (anhydrous)	< 5				4	< 5				4		5.09308	9.68
Dextrorphan	5.57333	5.53165	2671	2940	118	> 10,000		17689532	Approved	ZINC1280092	CN1CC[C@@]23CCCC[C@@H]2[C@@H]1Cc4c3cc(O)cc4	Cayman Chemical 15886	< 5				4	<5				4		3.0804	9.66
Desloratadine	5.04148	6.97716	9089	105.4					Approved	ZINC1261	Clc1ccc2c(c1)CCc1cccnc1C2=C1CCNCC1	Tocris 5958	5.18709				5.18709	5.63264				5.63264		4.0189	9.73
(+)-butaclamol	4	5.7597	>10,000	1739					Preclinical	ZINC2008410	CC(C)(C)[C@]1(O)CCN2C[C@H]3c4ccccc4CCc4cccc(c43)[C@@H]2C1	Sigma 55528-07-9	5.21162				5.21162	5.03749				5.03749		4.8448	9.34
R-verapamil	4	5.63414	>10,000	2322					Approved	ZINC3812888	COc1ccc(CCN(C)CCC[C@](C#N)(c2ccc(OC)c(OC)c2)C(C)C)cc1OC	Sigma 38176-02-2 (anhydrous)	< 5				4	< 5				4		5.09308	9.68
Venlafaxine (Effexor)	4				>10,000			24508523, 14744476	Approved	ZINC6016	COc1ccc([C@@H](CN(C)C)C2(O)CCCCC2)cc1	Cayman Chemical 11567	< 5				4	<5				4		3.0356	8.91
Amitriptyline					300 displace [3H]Tol2Gdn from guinea pig brain membrane binding sites			2877462 31768847	Approved	ZINC968257	c3cc2c(/C(c1c(cccc1)CC2)=C\CCN(C)C)cc3	Cayman Chemical 15881	5.55284				5.55284	6.05552				6.05552		4.1686	9.76
Cinnarizine					22 Displace dextromethorphan from guinea pig brain			2477524	Approved	ZINC19632891;	c1c(cccc1)C(c2ccccc2)N3CCN(CC3)C\C=C\c4ccccc4	Cayman Chemical 21001	6.15348				6.15348	5.99353				5.99353		5.107	8.1
Ellipticine	4	4	> 10,000	> 10,000					Clinical	ZINC1846592	CC1=C2C(NC3=C2C=CC=C3)=C(C4=C1C=NC=C4)C	Cayman Chemical 18742						na					Measured, but hard to separate from tox	4.48614	5.12
Olanzapine	4	4	> 10,000	> 10,000					Approved	ZINC52957434	Cc1cc2c(s1)Nc1ccccc1N=C2N1CCN(C)CC1	Cayman Chemical 11937	<5				4	4.958	5.162			5.06	32353859	3.43922	7.24
Elacridar	4	7.11334	>10,000	77.03					Clinical	ZINC3915436	COc1cc2c(cc1OC)CN(CCc1ccc(NC(=O)c3cccc4c(=O)c5cccc(OC)c5[nH]c34)cc1)CC2	Tocris 4646	6.21481	6.22286	6.34775	6.17405	6.23987	5.65189	5.171			5.41144		5.5602	8.36
Melperone	7.99611	6.93892	10.09	115.1					Approved	ZINC1672	Fc1ccc(cc1)C(=O)CCCN2CCC(CC2)C	Cayman Chemical 19770	< 5				4	<5	<5			4		3.5205	8.9
Chlorpromazine	6.02333	5.78648	947.7	1635	453	1628		10924920	Approved	ZINC44027	CN(C)CCCN1c2ccccc2Sc2ccc(Cl)cc21	Cayman Chemical 16129	< 5	6.55284			6.55284	6.04973	5.686	5.213		5.64958	33060197	4.8944	9.2
U 18666A	8.04096	7.71354	9.1	19.34					Pre-clinical		[H][C@@]23CC=C1C[C@@H](OCCN(CC)CC)CC[C@@](C)1[C@]([H])2CC[C@@]4(C)[C@]([H])3CCC4=O.Cl	Tocris 1638	5.62306				5.62306	7.26	6.247	7.187	6.819	6.87825		5.6671	9.41
Ebastine	4	4	> 10,000	> 10,000					Approved	ZINC3781952	O=C(CCCN1CCC(CC1)OC(C2=CC=CC=C2)C3=CC=CC=C3)C4=CC=C(C=C4)C(C)(C)C	MedChemExpress						5.616				5.616		7.2176	8.43
Bix 01294	4	4	> 10,000	> 10,000					Preclinical	ZINC36382102	COC1=C(OC)C=C(C(NC2CCN(CC3=CC=CC=C3)CC2)=NC(N4CCN(C)CCC4)=N5)C5=C1	MedChemExpress HY-10587						6.315				6.315		3.8654	8.91
PB28	7.62397	7.11993	23.77	75.87	1.9	2.5	antagonist	32353859	Preclinical	ZINC22931094	COC1=CC=CC2=C1CCCC2CCCN3CCN(CC3)C4CCCCC4	Tocris 2562	6.17				6.17	6.39276				6.39276	32353859	4.8456	9.06
Benztropine	5.86107	7.19572	1377	63.72	210			1980329	Approved	ZINC100036536	CN1[C@H]2CC[C@@H]1C[C@H](OC(c1ccccc1)c1ccccc1)C2	Cayman Chemical 16214	5.32799	5.10073			5.21436	6.11311				6.11311		4.4178	9.54
Hydroxychloroquine	7.02687	6.15552			94	699		32353859	Approved	ZINC1530652	CCN(CCCC(C)NC1=C2C=CC(=CC2=NC=C1)Cl)CCO	Cayman Chemical 17911	6.1549	5.85918			6.00704	6.062				6.062	33060197	3.783	9.76
Diphenhydramine	5.47795	5.6981	3327	2004	58-3400			1975080 30497261	Approved	ZINC20244	CN(C)CCOC(c1ccccc1)c1ccccc1	Cayman Chemical 11158	< 5				4	5.099	5.575			5.337		3.3542	8.87
Amiodarone	7.48413	9	32.8		1.4	1		9146879	Approved	ZINC3830212	CCCCc1oc2ccccc2c1C(=O)c1cc(I)c(OCCN(CC)CC)c(I)c1	Cayman Chemical 15213	6.39577	6.11351	6.14752		6.21893	6.77911				6.77911	33060197	6.9362	8.47
Sertraline	7.82102	5.69208	15.1	2032	31–57	5297	antagonist	24508523 20373470	Approved	ZINC1853550	ClC1=CC=C([C@H]2C3=C([C@H](CC2)NC)C=CC=C3)C=C1Cl	Cayman Chemical 14839	5.64149				5.64149	6.86967				6.86967		5.1796	9.56
Clemastine	8	7.60206			10	25		32353859	Approved	ZINC402830	CN1CCC[C@@H]1CCO[C@](C)(c1ccccc1)c1ccc(Cl)cc1	Cayman Chemical 14637	5.67				5.67	6.26408				6.26408	32353859, 33060197	5.1044	9.55
Notes:	MSSM is anti-NP assay in VeroE6 cells
	Paris is RT-qPCR assay in A549-ACE2 cells
	For plotting, inactive compounds were assumed to have pIC50 = 4
